# Cholesterol-dependent enrichment of understudied erythrocytic stages of human *Plasmodium* parasites

**DOI:** 10.1101/474338

**Authors:** Audrey C. Brown, Christopher C. Moore, Jennifer L. Guler

## Abstract

*Plasmodium* protozoan parasites undergo rounds of asexual replication inside human erythrocytes, progressing from ring stage, to trophozoites and schizonts, before egress and reinvasion. Given the discovery of ring-specific artemisinin tolerance and quiescence in *Plasmodium falciparum*, there is great urgency to better understand ring stage biology. However, the lack of an effective enrichment method has left rings and related parasite stages understudied compared to their late stage counterparts, which can be easily isolated due to their paramagnetic properties. Here, a method for separating *all Plasmodium* infected erythrocytes from uninfected erythrocytes is presented. This approach takes advantage of streptolysin-O (SLO) to preferentially lyse uninfected erythrocytes as previously shown by Jackson, *et al.* Following lytic treatment, Percoll gradient centrifugation removes lysed cells, leaving an intact cell population enriched in infected erythrocytes. This <u>SLO</u>-<u>Pe</u>rcoll (SLOPE) method is effective on stages from the entire erythrocytic cycle, including previously inaccessible forms such as circulating rings from malaria-infected patients and artemisinin-induced quiescent parasites. Furthermore, the utility of SLOPE is extended to multiple media formulations used for the propagation of two human *Plasmodium* species. The alteration of external cholesterol levels modulates SLOPE effectiveness, demonstrating the role of erythrocyte membrane cholesterol in lytic discrimination. Importantly, enrichment does not impact parasite viability, which establishes the non-toxic nature of SLOPE. Targeted metabolomics of SLOPE-enriched ring stage samples confirms the impact on treated samples; parasite-derived metabolites are increased and contaminating host material is reduced compared to non-enriched samples.

**Importance:** Malaria is caused by infection with protozoan *Plasmodium* parasites and is responsible for over 400,000 deaths annually. The availability of effective antimalarial drugs is critical to the reduction of malaria-related mortality, yet widespread resistance highlights the need for the continued study of *Plasmodium* biology. The SLOPE method is an accessible, scalable, rapid (30-40min), and non-toxic enrichment method that is broadly effective on many erythrocytic stages. This method is ideal for use upstream of a variety of sensitive analyses, which will increase experimental quality in virtually all areas of asexual *Plasmodium* parasite research. Further, because the consumption of cholesterol is a common characteristic of other intracellular parasites (both bacteria and other protozoa), SLOPE holds potential for extension to other relevant pathogens.
