## Supplementary material for "Cholesterol-dependent enrichment of understudied erythrocytic stages of human *Plasmodium* parasites": Complete p180 Metabolite Data

	Metabolite	estimate	statistic	p.value	parameter	conf.low	conf.high	method	alternative	p.adjusted	fold_change
1	Ala	-1.568748925	-7.535730977	0.004844242	3	-2.231253894	-0.906243955	Paired t-test	two.sided	0.029575369	13.17989321
2	Arg	-1.663767753	-10.31287635	0.001944567	3	-2.177189164	-1.150346341	Paired t-test	two.sided	0.020384472	6.943073048
3	Asn	-1.670559956	-17.17647157	0.000429927	3	-1.980080299	-1.361039614	Paired t-test	two.sided	0.012467886	12.33019854
4	Asp	-1.725730985	-6.379763671	0.007796835	3	-2.586585161	-0.864876809	Paired t-test	two.sided	0.037974207	20.38890807
5	C16	1.775173697	5.613874423	0.011173043	3	0.768846418	2.781500977	Paired t-test	two.sided	0.044692173	0.603042877
6	C16.1	0.054778414	0.075674427	0.944442006	3	-2.24889756	2.358454387	Paired t-test	two.sided	0.944442006	0.991150442
7	C16.1.OH	1.535595644	3.910929812	0.02970393	3	0.286033285	2.785158003	Paired t-test	two.sided	0.074987401	0.675078864
8	C18	1.30934133	2.09388208	0.127304921	3	-0.680698376	3.299381037	Paired t-test	two.sided	0.173733775	0.791811847
9	C18.1	1.482009227	2.465404944	0.090432375	3	-0.431029359	3.395047813	Paired t-test	two.sided	0.131126943	0.830856124
10	C18.2	1.490170376	2.570777259	0.082437413	3	-0.354558564	3.334899315	Paired t-test	two.sided	0.121047341	0.802171291
11	C2	-1.790369297	-6.255095733	0.008244911	3	-2.701267291	-0.879471303	Paired t-test	two.sided	0.037974207	3.781818182
12	C3	-0.791559029	-1.071553245	0.362460451	3	-3.142439977	1.559321918	Paired t-test	two.sided	0.400432499	1.151219512
13	C3.1	-0.95875997	-1.229103992	0.306647201	3	-3.441220483	1.523700542	Paired t-test	two.sided	0.359303792	1.245098039
14	C4.1	-0.788583042	-1.142711574	0.336092528	3	-2.984783069	1.407616984	Paired t-test	two.sided	0.378511973	1.253561254
15	c4.OH.Pro	-0.820962181	-2.677897687	0.075183216	3	-1.796603661	0.154679298	Paired t-test	two.sided	0.111810937	2.509090909
16	C5.1.DC	0.858477221	1.751422459	0.178169584	3	-0.701430639	2.418385082	Paired t-test	two.sided	0.229640797	0.622093023
17	Cit	-0.277294211	-0.521977065	0.637776173	3	-1.967931588	1.413343166	Paired t-test	two.sided	0.66650483	8.102765321
18	Creatinine	-1.359370999	-2.245858271	0.110360608	3	-3.28563913	0.566897132	Paired t-test	two.sided	0.155948302	1.136554622
19	Glu	-1.795013536	-11.66561896	0.001353245	3	-2.2847033	-1.305323772	Paired t-test	two.sided	0.020384472	24.98896897
20	Gly	-0.719626997	-1.359567645	0.267131996	3	-2.404114184	0.96486019	Paired t-test	two.sided	0.326182226	3.122684376
21	His	-1.249839171	-3.621232082	0.036215984	3	-2.348234954	-0.151443387	Paired t-test	two.sided	0.078874172	6.108374384
22	Leu	-0.344668017	-0.347201121	0.751369726	3	-3.503895888	2.814559854	Paired t-test	two.sided	0.778204359	1.202440775
23	Lys	-1.747839823	-6.417560157	0.007667333	3	-2.614587661	-0.881091986	Paired t-test	two.sided	0.037974207	3.139880952
24	lysoPC.a.C16.0	-1.765139687	-5.324845048	0.012941497	3	-2.820092878	-0.710186496	Paired t-test	two.sided	0.048522281	1.69874477
25	lysoPC.a.C17.0	-1.661706531	-7.261044923	0.00538997	3	-2.390016557	-0.933396506	Paired t-test	two.sided	0.031261826	1.404290429
26	lysoPC.a.C18.0	-1.573315151	-3.2365208	0.047977503	3	-3.120343981	-0.02628632	Paired t-test	two.sided	0.085877532	1.462001854
27	lysoPC.a.C18.1	-1.812750992	-9.114019713	0.002791464	3	-2.445729949	-1.179772034	Paired t-test	two.sided	0.024908445	2.669902913
28	lysoPC.a.C18.2	-1.840316376	-10.63438928	0.001776962	3	-2.391049276	-1.289583476	Paired t-test	two.sided	0.020384472	3.737916219
29	lysoPC.a.C20.4	-1.745885719	-4.981592058	0.015548804	3	-2.861229466	-0.630541971	Paired t-test	two.sided	0.052002043	2.340487805
30	lysoPC.a.C24.0	-0.576545348	-0.661185511	0.555737304	3	-3.351598007	2.198507312	Paired t-test	two.sided	0.586050248	1.224299065
31	lysoPC.a.C26.0	-0.923228656	-1.203277133	0.315164245	3	-3.364998341	1.518541028	Paired t-test	two.sided	0.364679916	1.53101737
32	lysoPC.a.C26.1	-0.91363942	-1.50119261	0.230297793	3	-2.850505067	1.023226227	Paired t-test	two.sided	0.287253161	1.255102041
33	lysoPC.a.C28.0	-0.962462144	-1.18172388	0.322456522	3	-3.55442474	1.629500452	Paired t-test	two.sided	0.36671526	1.504021448
34	lysoPC.a.C28.1	-0.162856995	-0.156760313	0.885389359	3	-3.469074182	3.143360193	Paired t-test	two.sided	0.893088396	1.035943517
35	Met	-1.561666781	-3.534868531	0.038504773	3	-2.967637224	-0.155696337	Paired t-test	two.sided	0.078874172	1.694848085
36	Orn	-1.793748849	-8.267132305	0.003706727	3	-2.484255446	-1.103242252	Paired t-test	two.sided	0.028665354	2.727272727
37	PC.aa.C24.0	-0.805084931	-0.874930831	0.446012364	3	-3.733475923	2.123306061	Paired t-test	two.sided	0.488089002	1.441489362
38	PC.aa.C26.0	-1.073149829	-1.328613398	0.275996575	3	-3.643680665	1.497381007	Paired t-test	two.sided	0.33005776	1.610247027
39	PC.aa.C28.1	-0.638483872	-0.808974093	0.477735574	3	-3.150233823	1.873266079	Paired t-test	two.sided	0.51791894	1.190184049
40	PC.aa.C30.0	-1.524612761	-3.800646318	0.031990534	3	-2.801237271	-0.24798825	Paired t-test	two.sided	0.074987401	2.433930094
41	PC.aa.C32.0	-1.734415038	-7.820565299	0.004352776	3	-2.440205798	-1.028624277	Paired t-test	two.sided	0.028989517	5.906412478
42	PC.aa.C32.1	-1.465089976	-3.436656659	0.041336657	3	-2.82180688	-0.108373072	Paired t-test	two.sided	0.082673314	2.366312741
43	PC.aa.C32.2	-1.617743552	-4.443846773	0.021192877	3	-2.776285297	-0.459201808	Paired t-test	two.sided	0.064609427	2.556505223
44	PC.aa.C32.3	-1.002548208	-1.253263305	0.298894165	3	-3.548346709	1.543250292	Paired t-test	two.sided	0.353793094	1.325123153
45	PC.aa.C34.1	-1.573112313	-4.9651446	0.015690271	3	-2.581410333	-0.564814293	Paired t-test	two.sided	0.052002043	3.344327177
46	PC.aa.C34.2	-1.453631164	-3.798930637	0.032027861	3	-2.67136941	-0.235892919	Paired t-test	two.sided	0.074987401	2.420560748
47	PC.aa.C34.3	-1.379926575	-3.154631166	0.051082325	3	-2.772020294	0.012167144	Paired t-test	two.sided	0.085877532	1.946251768
48	PC.aa.C34.4	-1.565285806	-5.022060718	0.015207732	3	-2.557196958	-0.573374654	Paired t-test	two.sided	0.052002043	2.611295681
49	PC.aa.C36.1	-1.680355183	-6.202999259	0.008442175	3	-2.542460742	-0.818249624	Paired t-test	two.sided	0.037974207	5.287929125
50	PC.aa.C36.2	-1.390579833	-3.52618159	0.038745089	3	-2.64560472	-0.135554946	Paired t-test	two.sided	0.078874172	2.513793103
51	PC.aa.C36.3	-1.442643116	-3.525747922	0.038757136	3	-2.744816259	-0.140469973	Paired t-test	two.sided	0.078874172	2.423117709
52	PC.aa.C36.4	-1.447067019	-3.821826179	0.031534308	3	-2.652044136	-0.242089903	Paired t-test	two.sided	0.074987401	2.473162675
53	PC.aa.C36.5	-1.511040024	-4.186622364	0.024840969	3	-2.659651798	-0.36242825	Paired t-test	two.sided	0.070281767	2.56598513
54	PC.aa.C36.6	-0.307344205	-0.678130293	0.546310144	3	-1.749701875	1.135013465	Paired t-test	two.sided	0.581394282	1.571428571
55	PC.aa.C38.0	-1.062167004	-2.429889884	0.093339215	3	-2.453295664	0.328961656	Paired t-test	two.sided	0.133670974	1.483091787
56	PC.aa.C38.3	-1.419283844	-3.73891028	0.033369554	3	-2.627334931	-0.211232758	Paired t-test	two.sided	0.075899377	2.764111205
57	PC.aa.C38.4	-1.376986163	-3.318834867	0.045093313	3	-2.697384647	-0.056587679	Paired t-test	two.sided	0.084368134	2.590009001
58	PC.aa.C38.5	-1.596929582	-5.29093596	0.013172354	3	-2.557467129	-0.636392035	Paired t-test	two.sided	0.048522281	3.097713098
59	PC.aa.C38.6	-1.545589139	-4.668094026	0.018560241	3	-2.599285662	-0.491892616	Paired t-test	two.sided	0.059805221	2.81996587
60	PC.aa.C40.3	-1.115046199	-1.692819563	0.189065676	3	-3.211297173	0.981204774	Paired t-test	two.sided	0.241006796	4.362318841
61	PC.aa.C40.4	-1.610070687	-8.059817731	0.003989662	3	-2.245812546	-0.974328828	Paired t-test	two.sided	0.02892505	3.572519084
62	PC.aa.C40.5	-1.489761396	-2.961491547	0.059472703	3	-3.09067282	0.111150028	Paired t-test	two.sided	0.095714217	3.754491018
63	PC.aa.C40.6	-1.53174637	-4.261468637	0.023700876	3	-2.675647919	-0.387844821	Paired t-test	two.sided	0.06873254	2.259385666
64	PC.aa.C42.4	-0.824464117	-2.70149376	0.073692776	3	-1.795709293	0.146781059	Paired t-test	two.sided	0.111017689	2.428571429
65	PC.ae.C30.1	-0.833467212	-1.125059389	0.342450987	3	-3.191089107	1.524154683	Paired t-test	two.sided	0.381964563	1.352059925
66	PC.ae.C30.2	-0.694571717	-0.781596662	0.491462686	3	-3.522676422	2.133532987	Paired t-test	two.sided	0.52786733	1.319727891
67	PC.ae.C32.1	-0.78412095	-1.196250446	0.31752303	3	-2.870158057	1.301916157	Paired t-test	two.sided	0.364679916	1.436746988
68	PC.ae.C32.2	-1.16668198	-1.663659855	0.194768285	3	-3.398449939	1.065085978	Paired t-test	two.sided	0.245577403	1.52722063
69	PC.ae.C34.0	-1.607617985	-4.012984436	0.027771789	3	-2.882518997	-0.332716974	Paired t-test	two.sided	0.074987401	3.489361702
70	PC.ae.C34.1	-1.390636122	-3.177677357	0.050183495	3	-2.783359264	0.002087019	Paired t-test	two.sided	0.085877532	2.340909091
71	PC.ae.C34.2	-1.215496496	-2.912237706	0.061884192	3	-2.543771424	0.112778433	Paired t-test	two.sided	0.095714217	1.856723429
72	PC.ae.C34.3	-1.240528347	-3.341030793	0.044353456	3	-2.422174101	-0.058882592	Paired t-test	two.sided	0.084368134	1.769090909
73	PC.ae.C36.0	-1.592773943	-3.290293814	0.046067832	3	-3.133340785	-0.052207101	Paired t-test	two.sided	0.084823309	2.211038961
74	PC.ae.C36.1	-1.403832411	-3.566023209	0.037658388	3	-2.656662527	-0.151002295	Paired t-test	two.sided	0.078874172	2.310283688
75	PC.ae.C36.2	-1.25743727	-3.168375593	0.050543853	3	-2.520458802	0.005584262	Paired t-test	two.sided	0.085877532	2.008258258
76	PC.ae.C36.3	-0.756264496	-1.345066736	0.27124652	3	-2.545596644	1.033067651	Paired t-test	two.sided	0.327756212	1.455882353
77	PC.ae.C36.4	-1.001016689	-1.975688417	0.142654556	3	-2.613458124	0.611424745	Paired t-test	two.sided	0.190206074	1.587336245
78	PC.ae.C36.5	-1.13686037	-2.92440939	0.061277041	3	-2.374032258	0.100311517	Paired t-test	two.sided	0.095714217	1.909698997
79	PC.ae.C38.0	-1.567647312	-6.512909461	0.007352967	3	-2.333657254	-0.80163737	Paired t-test	two.sided	0.037974207	2.36036036
80	PC.ae.C38.1	-1.528582991	-3.912115378	0.029680508	3	-2.772061984	-0.285103998	Paired t-test	two.sided	0.074987401	2.894514768
81	PC.ae.C38.2	-1.426468756	-2.939758429	0.060521987	3	-2.970697758	0.117760245	Paired t-test	two.sided	0.095714217	2.552301255
82	PC.ae.C38.3	-1.685101128	-8.368553711	0.003577944	3	-2.325921997	-1.044280259	Paired t-test	two.sided	0.028665354	2.614906832
83	PC.ae.C38.4	-1.245983439	-2.984048449	0.058407647	3	-2.574807504	0.082840626	Paired t-test	two.sided	0.095426578	2.106312292
84	PC.ae.C38.5	-1.1377249	-2.00906592	0.138108212	3	-2.93992978	0.66447998	Paired t-test	two.sided	0.186285496	1.903095559
85	PC.ae.C38.6	-1.222117551	-3.175197502	0.050279249	3	-2.44702513	0.002790028	Paired t-test	two.sided	0.085877532	1.884758364
86	PC.ae.C40.1	-1.610978296	-5.638320697	0.011038355	3	-2.520265334	-0.701691258	Paired t-test	two.sided	0.044692173	2.790104948
87	PC.ae.C40.2	-1.618455514	-4.483006191	0.020699775	3	-2.767382718	-0.469528309	Paired t-test	two.sided	0.064609427	2.751824818
88	PC.ae.C40.3	-1.341775727	-3.325731652	0.044861757	3	-2.625742581	-0.057808873	Paired t-test	two.sided	0.084368134	2.08
89	PC.ae.C40.4	-1.690458075	-10.03172103	0.002108739	3	-2.226736151	-1.154179999	Paired t-test	two.sided	0.020384472	2.403141361
90	PC.ae.C40.5	-1.489431246	-4.403108157	0.021722135	3	-2.565951467	-0.412911025	Paired t-test	two.sided	0.064609427	2.314136126
91	PC.ae.C40.6	-1.16379031	-1.867187502	0.158695041	3	-3.147361947	0.819781328	Paired t-test	two.sided	0.209127792	1.859060403
92	PC.ae.C42.1	-1.024351864	-3.785492756	0.032322156	3	-1.885519753	-0.163183975	Paired t-test	two.sided	0.074987401	1.279527559
93	PC.ae.C42.2	-1.52291218	-3.170366516	0.050466449	3	-3.051626988	0.005802628	Paired t-test	two.sided	0.085877532	2.461538462
94	PC.ae.C42.3	-1.575362262	-3.552601645	0.038020075	3	-2.986583195	-0.164141328	Paired t-test	two.sided	0.078874172	2.705263158
95	Phe	-1.735726308	-10.62422429	0.001781962	3	-2.255656575	-1.21579604	Paired t-test	two.sided	0.020384472	8.114689709
96	Putrescine	-1.868450897	-58.99595261	1.07E-05	3	-1.969241618	-1.767660175	Paired t-test	two.sided	0.00084841	13.94440535
97	Ser	-1.133509837	-5.260316454	0.013385457	3	-1.81927356	-0.447746115	Paired t-test	two.sided	0.048522281	8.92093453
98	SM..OH..C14.1	-0.888121432	-1.394575211	0.257470657	3	-2.91483089	1.138588026	Paired t-test	two.sided	0.317729747	1.330761813
99	SM..OH..C16.1	-1.344658868	-3.401475045	0.042415322	3	-2.602732083	-0.086585653	Paired t-test	two.sided	0.083392836	1.801872075
100	SM..OH..C22.1	-1.541785856	-3.894283966	0.0300353	3	-2.801748083	-0.281823628	Paired t-test	two.sided	0.074987401	4.072463768
101	SM..OH..C22.2	-1.347620096	-2.155857755	0.120043137	3	-3.336957558	0.641717367	Paired t-test	two.sided	0.165773856	4.105769231
102	SM..OH..C24.1	-1.679061658	-6.185079233	0.00851146	3	-2.542999429	-0.815123886	Paired t-test	two.sided	0.037974207	4.578947368
103	SM.C16.0	-1.25822701	-2.872697677	0.063909166	3	-2.652122347	0.135668328	Paired t-test	two.sided	0.097545569	1.785173979
104	SM.C16.1	-0.170339903	-0.295949048	0.786572426	3	-2.002065998	1.661386193	Paired t-test	two.sided	0.807454879	1.032032615
105	SM.C18.0	-1.451859463	-3.831872941	0.031320813	3	-2.657657477	-0.246061448	Paired t-test	two.sided	0.074987401	2.446247465
106	SM.C18.1	-0.951693685	-1.856088793	0.160451496	3	-2.583465864	0.680078493	Paired t-test	two.sided	0.209127792	1.48870822
107	SM.C20.2	0.114156263	0.165270239	0.879240428	3	-2.084038528	2.312351054	Paired t-test	two.sided	0.893088396	0.993288591
108	SM.C24.0	-1.645395533	-7.731920346	0.004498373	3	-2.322637757	-0.968153308	Paired t-test	two.sided	0.028989517	7.443267776
109	SM.C24.1	-1.609129638	-5.767422714	0.010361237	3	-2.497042476	-0.7212168	Paired t-test	two.sided	0.044514943	4.914772727
110	SM.C26.0	-1.527887711	-3.089429648	0.053737636	3	-3.101777119	0.046001697	Paired t-test	two.sided	0.089050939	8.790697674
111	SM.C26.1	-1.228184884	-2.233975669	0.111583699	3	-2.977815599	0.521445831	Paired t-test	two.sided	0.155948302	3.733333333
112	Spermidine	-1.869486727	-53.20024716	1.46E-05	3	-1.981319687	-1.757653767	Paired t-test	two.sided	0.00084841	11.53291253
113	Spermine	-1.864319764	-21.98660818	0.000205954	3	-2.134170279	-1.594469249	Paired t-test	two.sided	0.007963573	5.53157474
114	Thr	-1.548919472	-11.18358716	0.001532379	3	-1.989686195	-1.10815275	Paired t-test	two.sided	0.020384472	17.26678291
115	Tyr	-1.581847071	-10.71437595	0.001738264	3	-2.051696494	-1.111997647	Paired t-test	two.sided	0.020384472	20.80862534
116	Val	-1.795548267	-14.35098261	0.000733307	3	-2.193725597	-1.397370936	Paired t-test	two.sided	0.017012731	38.66037736
